# Roles of *PKCdelta* in Photoperiod and Circadian Regulations in *Drosophila melanogaster*

**DOI:** 10.1101/2021.09.29.462474

**Authors:** Harjit Khaira, Somya Patro, Kwangwon Lee

## Abstract

Many organisms are known to regulate seasonal behaviors and physiological processes in response to day length changes through photoperiodism. Extreme changes in photoperiods have detrimental effects on human health, which can impair development and serve as the origin of adult diseases. Since the seminal work by Bünning in 1936, there are studies supporting the view that organisms can measure the day length through an endogenous 24-hour cellular circadian clock. However, the mechanisms involved in measuring seasonal or day-length changes are not understood. In the current study, we performed a genome-wide association study (GWAS) on photoperiodism using the Drosophila Genetic Reference Panel. The GWAS identified 4 top candidate genes responsible for photoperiodic regulations. The knockout mutants of the four candidate genes (*Protein Kinase C delta* (*Pkcdelta*), *Glucuronyltransferase-P* (*GlcAT-P*), *Brain-specific homeobox* (*Bsh*), and *Diuretic hormone 31 Receptor* (*Dh31-R1*)) were analyzed for their photoperiod and circadian period phenotypes. *PKCdelta* and *GlcAT-P* mutants show a significantly different photoperiod response compared to that of the wild type strain, and also had an altered circadian period phenotype. Further molecular characterization revealed two independent mutant alleles of *PKCdelta* with a defective catalytic domain had distinct photoperiod responses. Taken these data together, we concluded that there is overlap between the circadian clock and photoperiodic regulations in *Drosophila*, and *PKCdelta* is a component that is involved in both circadian and photoperiodic regulations. By identifying novel molecular components of photoperiod, the current study provides new insights into the genetic mechanisms of determining the seasonal changes.

**Author Summary:** Extreme changes in photoperiods have detrimental effects on human health, which can impair development and serve as the origin of adult diseases. The molecular and genetic mechanisms of how an organism interprets and adapts to seasonal environmental changes are not well understood. Drosophila Genetic Reference Panel (DGRP) is a community resource of 205 inbred lines created for studying population genomics and quantitative traits. Using DGRP we performed a genome-wide association study (GWAS) to find potential photoperiod candidate genes. *PKCdelta*, a candidate gene from the GWAS study was identified to have both photoperiod and circadian effects. This data supports the view that circadian clock and photoperiodism have a shared regulatory circuit. Our study sheds light onto potential genes that could be further studied to characterize the mechanisms of photoperiodism, and its relationship to the circadian clock.
