## Supplementary material for "Roles of *PKCdelta* in Photoperiod and Circadian Regulations in *Drosophila melanogaster*": Table S1

### Sheet: TableS1
Table S1. The top 32 hits of the GWAS analysis sorted by the significant p values.
Fly base ID	Gene Name
FBgn0036144	GlcAT-P
FBgn0052843	Dh31-R1
FBgn0259680	Pkcdelta
FBgn0034105	CG7755
FBgn0036612	CG4998
FBgn0033603	Cpr47Ef
FBgn0261929	CG42796
FBgn0028369	kirre
FBgn0052521	CG32521
FBgn0034275	CG5002
FBgn0265194	trpm
FBgn0259735	CG42389
FBgn0086361	alph
FBgn0038652	CG7720
FBgn0261642	mbl
FBgn0000057	adp
FBgn0037556	CG9636
FBgn0053087	LRP1
FBgn0052111	CG32111
FBgn0038339	CG6118
FBgn0000529	bsh
FBgn0022160	Gpo-1
FBgn0051100	CG31100
FBgn0028850	CG15260
FBgn0025806	Rap2l
FBgn0039161	CG13606
FBgn0029816	CG12729
FBgn0261259	Fhos
FBgn0015380	drl
FBgn0037419	Osi12
FBgn0086912	mbm
FBgn0031238	CG3645
