## Supplementary material for "Roles of *PKCdelta* in Photoperiod and Circadian Regulations in *Drosophila melanogaster*": Table S2

### Sheet: TableS2
Table S2. Oligos used in the current study
Primer Name	Other Primer Name	Primer Sequence
HK1-FW	Pbac-FW	gggacacttttatctgggtt
HK1-RV	Pbac-RV	ccatcgtgttcttcgctgg
HK2-FW	Pbac2-FW	gctatacattgtatgttagtttgg
HK2-RV	Pbac2-RV	ttgtgacaattcacgtcac
HK3-FW	MIC-FW	cttcactggaaacgcattgt
HK3-RV	MIC-RV	ggatatgagcgattgtagc
HK4-FW	MIC2-FW	gtcgcgctgacggtaaaaatc
HK4-RV	MIC2-RV	atgggtctggctggtatgt
HK5-FW	RD-FW	cgatcgattggggtttgctgg
HK5-RV	RD-RV	gtgatgtgaggatttgtgtagg
HK6-FW	RE-FW (PE2-FW)	tcgagctgaagacaacacct
HK6-RV	RE-RV (PE2-RV)	ctttcttagcttcgacttggtt
HK7-FW	Primer-1 FW	ggccaaaacatcaccgaacaagc
HK8-FW	Primer-2 FW	gtagagactgtggaggagcatcat
HK9-FW	Primer-3 FW	cttgttaaaggccgcaatggcca
HK10-FW	Primer-4 FW	gcaatcccacatagcttgttctc
HK11-FW	Primer-5 FW	aactcagcgatatatggcattcc
HK12-FW	Primer-6 FW	gtggccaaattctttcgccagcc
HK13-RV	Primer-7 RV	catcgtgttcttcgctggcctcg
HK14-RV	Primer-8 RV	gtactgcgaaccaatacgcttcg
HK15-FW	PE1-FW	aaccgaaggaaacaattaagc
HK15-RV	PE1-RV	agttggttgaatccgaatacaga
HK16-RV	---	ccaaactaacatacaatgtatagc
ACT-FW	ACT-FW	gcaagtactctgtctggatc
ACT-RV	ACT-RV	ccagcagaatcaagaccatcc
