## Supplementary material for "Roles of *PKCdelta* in Photoperiod and Circadian Regulations in *Drosophila melanogaster*": Table S3

### Sheet: TableS3
Table S3. Predicted changes PKCdelta:Pbac mutant.
PKCdelta:Pbac mutant PC/PD Sequence	WT PC/PD Sequence
MMFTRAQVRKQKTSNSSSQRPRSSGGSTRHETRYKQSSTSSSGAGSGLSGASGASGARRDQYRDRDHYGKHSFELPRQHSKEEAYHRDRESSAGGVDRGERSGIGGNGGGVTGGGVYVDRRTRPRSITNRRGAIKHQKTHDINGHRFVAKFFRQPTFCAFCNLFLWGFGKQGYQCIICQTVVHKKCHDKLLGKCSGSVFTSASTILLRERFKIDMPHRFKPHTFMSPTFCDHCGSLMGGFFIQGLKCEGKAGWPVGRLDRCTARSSRKKK	MMFTRAQVRKQKTSNSSSQRPRSSGGSTRHETRYKQSSTSSSGAGSGLSGASGASGARRDQYRDRDHYGKHSFELPRQHSKEEAYHRDRESSAGGVDRGERSGIGGNGGGVTGGGVYVDRRTRPRSITNRRGAIKHQKTHDINGHRFVAKFFRQPTFCAFCNLFLWGFGKQGYQCIICQTVVHKKCHDKLLGKCSGSVFTSASTILLRERFKIDMPHRFKPHTFMSPTFCDHCGSLMGGFFIQGLKCEECDVNCHKKCERLTANLCGVNQKLIVEALNHVKRGAREARDSPSTPPSLNPAYKIEASEEHDETSYTYSQFQKSGRFTAPATVIPRFKNYSVDDFHFLAVLGKGSFGKVLLAELRDTTYYYAIKCLKKDVVLEDDDVDSTLIERKVLALGT…
We sequenced the genomic DNA region apparently deleted in the Pbac allele background, HK1-FW/HK5-RV(Table S2), expected PCR band size 4,661bp and actual PCR band size less than 1.5 kb. The sequence showed that in the mutant PKCdelta:Pbac, exons 7-10 are deleted. There is an alteration in the amino acid sequence in exons 11-14. Exon 15 is deleted. Mutation in the catalytic region could indicate al…
