## Supplementary material for "Roles of *PKCdelta* in Photoperiod and Circadian Regulations in *Drosophila melanogaster*": Table S4

### Sheet: TableS3
Table S4. Predicted changes in PKCdelta:MIC mutant.
PKCdelta:MIC mutant PC/PD Sequence	WT PC/PD Sequence
MMFTRAQVRKQKTSNSSSQRPRSSGGSTRHETRYKQSSTSSSGAGSGLSGASGASGARRDQYRDRDHYGKHSFELPRQHSKEEAYHRDRESSAGGVDRGERSGIGGNGGGVTGGGVYVDRRTRPRSITNRRGAIKHQKTHDINGHRFVAKFFRQPTFCAFCNLFLWGFGKQGYQCIICQTVVHKKCHDKLLGKCSGSVFTSASTILLRERFKIDMPHRFKPHTFMSPTFCDHCGSLMGGFFIQGLKCEECDVNCHKKCERLTANLCGVNQKLIVEALNHVKRGAREARDSPSTPPSLNPAYKIEASEEHDETSYTYSQFQKSGRFTAPATVIPRFKNYSVDDFHFLAVLGKGSFGKVLLAELRDTTYYYAIKCLKKDVVLEDDDVDSTLIERKVLALGT…	MMFTRAQVRKQKTSNSSSQRPRSSGGSTRHETRYKQSSTSSSGAGSGLSGASGASGARRDQYRDRDHYGKHSFELPRQHSKEEAYHRDRESSAGGVDRGERSGIGGNGGGVTGGGVYVDRRTRPRSITNRRGAIKHQKTHDINGHRFVAKFFRQPTFCAFCNLFLWGFGKQGYQCIICQTVVHKKCHDKLLGKCSGSVFTSASTILLRERFKIDMPHRFKPHTFMSPTFCDHCGSLMGGFFIQGLKCEECDVNCHKKCERLTANLCGVNQKLIVEALNHVKRGAREARDSPSTPPSLNPAYKIEASEEHDETSYTYSQFQKSGRFTAPATVIPRFKNYSVDDFHFLAVLGKGSFGKVLLAELRDTTYYYAIKCLKKDVVLEDDDVDSTLIERKVLALGT…
To understand the nature of the mutation in PKCdelta:Pbac and MIC we sequenced the cDNA in the 3’ ends using the HK5-FW/HK5-RV primer set. This is a 281 bp region including exons 14 and 15. Upon sequencing of this region we found PKCdelta:MIC mutant background has the presence of the intron region that is between exon 14 and 15. While this intron region spliced out in the DGRP 208 WT PKCdelta:Pba…
